# Massively Parallel Polyribosome Profiling Reveals Translation Defects of Human Disease-Relevant UTR Mutations

**DOI:** 10.1101/2024.04.11.589132

**Authors:** Jia-Ying Su, Wei-Ping Li, Mijin Kim, Yu-Chi Chang, Hung-Lun Chiang, Yun-Lin Wang, Ang-Chu Huang, Yu-Tung Hsieh, Yi-Hsuan Chiang, Yen-Ling Ko, Bing-Jen Chiang, Cheng-Han Yang, Yen-Tsung Huang, Chien-Ling Lin

## Abstract

The untranslated regions (UTRs) of mRNAs harbor regulatory elements influencing translation efficiency. Although 3.7% of disease-relevant human mutations occur in UTRs, their exact role in pathogenesis remains unclear. Through metagene analysis, we mapped pathogenic UTR mutations to regions near coding sequences, with a focus on the upstream open reading frame (uORF) initiation site. Subsequently, we utilized massively parallel poly(ribo)some profiling to compare the ribosome associations of 6,555 pairs of wildtype and mutant UTR fragments. We identified 46 UTR variants that altered polysome profiles, with enrichment in pathogenic mutations. Both univariate analysis and the elastic net regression model highlighted the significance of motifs of short repeated sequences, including SRSF2 binding sites, as mutation hotspots that lead to aberrant translation. Furthermore, these polysome-shifting mutations exhibited considerable impact on RNA secondary structures, particularly for upstream AUG-containing 5’ UTRs. Integrating these features, our model achieved high accuracy (AUROC > 0.8) in predicting polysome-shifting mutations in the test dataset. Additionally, several lines of evidence indicate that changes in uORF usage underlie the translation deficiency arising from these mutations. Illustrating this, we demonstrate that a pathogenic mutation in the IRF6 5’ UTR suppresses translation of the primary open reading frame by creating a uORF. Remarkably, site-directed ADAR editing of the mutant mRNA rescued this translation deficiency. Overall, our study provides insights into the molecular mechanisms of UTR mutations and their links to clinical impacts through translation defects.
