## Supplemental Table S1 for "Massively Parallel Polyribosome Profiling Reveals Translation Defects of Human Disease-Relevant UTR Mutations"

### Sheet: 工作表1
Library amplification for NGS
The 1st step is to amplify full-length UTR-library construct
5'UTR	5F, CMV3-f	5'-CGCTAGGGATCCTCTAGTCA-3'
	Down_5_Vec_EGFP3_NotI_PolyA	5'-GCCGCCCACTCAGACTTTATTCAAAGACCAGCGGCCGCTTTACTTGTACAG-3'
3'UTR	CMVKZGFP_F	5'-GTTTAGTGAACCGTCAGATCACCGGTCGCCACCATGGTGAGCAAG-3'
	M13_Reverse	5'-CAGGAAACAGCTATGAC-3'
The 2nd step is to amplify UTR-only region from the product of 1st stage.
5'UTR	CMV3f-P5 (mixed)	5'-TCGTCGGCAGCGTCAGATGTGTATAAGAGACAG0-3NCGCTAGGGATCCTCTAGTCA-3'
	EGFP5-r-P7 (mixed)	5'-GTCTCGTGGGCTCGGAGATGTGTATAAGAGACAG0-3NTCACCATGGTGGCGACCGGT-3'
3'UTR	EGFP3f-P5	5'-TCGTCGGCAGCGTCAGATGTGTATAAGAGACAG0-3NGGACGAGCTGTACAAGTAAA-3'
	Extended_M13-P7 (Rv)	5'-GTCTCGTGGGCTCGGAGATGTGTATAAGAGACAG0-3NCAGGAAACAGCTATGACGCTAGT-3'
Luciferase Assay (qPCR)
Firefly	FF_fwd	5'-CTCACTGAGACTACATCAGC-3'
	FF_rev	5'-TCCAGATCCACAACCTTCGC-3'
Renilla	RL_fwd	5'-GGAATTATAATGCTTATCTACGTGC-3'
	RL_rev	5'-CTTGCGAAAAATGAAGACCTTTTAC-3'
IRF6 expression
IRF6	IRF6E1F	5’-GAGAGGAACCTGCAGTCCCTA-3'
	IRF6E3R	5’-AAGCGTTTAGAGTCCCTGTGT-3'
	IRF6I1R (genotyping)	5'-CAAAGCTATCTGGAAAAGGGCG-3'
GAPDH	GAPDHE7F	5’-TGGTATCGTGGAAGGACTCA-3'
	GAPDHE8R	5’-AGTGGGTGTCGCTGTTGAAG-3'
Guide for ADAR2 editing
	ar151	5' - TCTTTGCTCAATCTGTCCACCAGAAGCGGACGTCCCTCCGAACCAAGTCCGCAGCGAAGATCACCCGTCGCTACCACGCTCCTCGACGTCTTAGCCAAGGGGCGCCTGGCTCTACCCAAGTAGGGACTGCAGGTTCCTCTCCCCGTCCCGC
