## Supplemental Table S2 for "Massively Parallel Polyribosome Profiling Reveals Translation Defects of Human Disease-Relevant UTR Mutations"

### Sheet: Sheet1
Category	Oligonucleotide Name	Target / Library	Purpose / Description	Sequence (5' to 3')	Length (nt)	Features & Sequence Breakdown
Reverse Transcription	5Lib-RT_Free	5' UTR Library	Fraction-specific RT primer (Free)	GGACGAGCTGTACAAGTAAATATNNNNNNNNNGAACTTGTGGCCGTTTAC	50	EGFP3-f handle (20 nt) + Free barcode (TAT) + 9-nt UMI + 5Lib-RT binding (18 nt)
	5Lib-RT_40S		Fraction-specific RT primer (40S)	GGACGAGCTGTACAAGTAAAGCANNNNNNNNNGAACTTGTGGCCGTTTAC	50	EGFP3-f handle (20 nt) + 40S barcode (GCA) + 9-nt UMI + 5Lib-RT binding (18 nt)
	5Lib-RT_Pol1		Fraction-specific RT primer (Pol1)	GGACGAGCTGTACAAGTAAACATNNNNNNNNNGAACTTGTGGCCGTTTAC	50	EGFP3-f handle (20 nt) + Pol1 barcode (CAT) + 9-nt UMI + 5Lib-RT binding (18 nt)
	5Lib-RT_Pol2		Fraction-specific RT primer (Pol2)	GGACGAGCTGTACAAGTAAATCANNNNNNNNNGAACTTGTGGCCGTTTAC	50	EGFP3-f handle (20 nt) + Pol2 barcode (TCA) + 9-nt UMI + 5Lib-RT binding (18 nt)
	5Lib-RT_Pol3		Fraction-specific RT primer (Pol3)	GGACGAGCTGTACAAGTAAAGTANNNNNNNNNGAACTTGTGGCCGTTTAC	50	EGFP3-f handle (20 nt) + Pol3 barcode (GTA) + 9-nt UMI + 5Lib-RT binding (18 nt)
	5Lib-RT_Pol4		Fraction-specific RT primer (Pol4)	GGACGAGCTGTACAAGTAAATGGNNNNNNNNNGAACTTGTGGCCGTTTAC	50	EGFP3-f handle (20 nt) + Pol4 barcode (TGG) + 9-nt UMI + 5Lib-RT binding (18 nt)
	5Lib-RT_Pol5		Fraction-specific RT primer (Pol5)	GGACGAGCTGTACAAGTAAACTGNNNNNNNNNGAACTTGTGGCCGTTTAC	50	EGFP3-f handle (20 nt) + Pol5 barcode (CTG) + 9-nt UMI + 5Lib-RT binding (18 nt)
	5Lib-RT_Pol6		Fraction-specific RT primer (Pol6)	GGACGAGCTGTACAAGTAAAGATNNNNNNNNNGAACTTGTGGCCGTTTAC	50	EGFP3-f handle (20 nt) + Pol6 barcode (GAT) + 9-nt UMI + 5Lib-RT binding (18 nt)
	5Lib-RT_Pol7		Fraction-specific RT primer (Pol7)	GGACGAGCTGTACAAGTAAACAANNNNNNNNNGAACTTGTGGCCGTTTAC	50	EGFP3-f handle (20 nt) + Pol7 barcode (CAA) + 9-nt UMI + 5Lib-RT binding (18 nt)
	5Lib-RT_Pol8		Fraction-specific RT primer (Pol8)	GGACGAGCTGTACAAGTAAATACNNNNNNNNNGAACTTGTGGCCGTTTAC	50	EGFP3-f handle (20 nt) + Pol8 barcode (TAC) + 9-nt UMI + 5Lib-RT binding (18 nt)
	3Lib-RT_Free	3' UTR Library	Fraction-specific RT primer (Free)	CGCTAGGGATCCTCTAGTCATATNNNNNNNNNCAGGAAACAGCTATGAC	49	CMV3-f handle (20 nt) + Free barcode (TAT) + 9-nt UMI + M13 rev binding (17 nt)
	3Lib-RT_40S		Fraction-specific RT primer (40S)	CGCTAGGGATCCTCTAGTCAGCANNNNNNNNNCAGGAAACAGCTATGAC	49	CMV3-f handle (20 nt) + 40S barcode (GCA) + 9-nt UMI + M13 rev binding (17 nt)
	3Lib-RT_Pol1		Fraction-specific RT primer (Pol1)	CGCTAGGGATCCTCTAGTCACATNNNNNNNNNCAGGAAACAGCTATGAC	49	CMV3-f handle (20 nt) + Pol1 barcode (CAT) + 9-nt UMI + M13 rev binding (17 nt)
	3Lib-RT_Pol2		Fraction-specific RT primer (Pol2)	CGCTAGGGATCCTCTAGTCATCANNNNNNNNNCAGGAAACAGCTATGAC	49	CMV3-f handle (20 nt) + Pol2 barcode (TCA) + 9-nt UMI + M13 rev binding (17 nt)
	3Lib-RT_Pol3		Fraction-specific RT primer (Pol3)	CGCTAGGGATCCTCTAGTCAGTANNNNNNNNNCAGGAAACAGCTATGAC	49	CMV3-f handle (20 nt) + Pol3 barcode (GTA) + 9-nt UMI + M13 rev binding (17 nt)
	3Lib-RT_Pol4		Fraction-specific RT primer (Pol4)	CGCTAGGGATCCTCTAGTCATGGNNNNNNNNNCAGGAAACAGCTATGAC	49	CMV3-f handle (20 nt) + Pol4 barcode (TGG) + 9-nt UMI + M13 rev binding (17 nt)
	3Lib-RT_Pol5		Fraction-specific RT primer (Pol5)	CGCTAGGGATCCTCTAGTCACTGNNNNNNNNNCAGGAAACAGCTATGAC	49	CMV3-f handle (20 nt) + Pol5 barcode (CTG) + 9-nt UMI + M13 rev binding (17 nt)
	3Lib-RT_Pol6		Fraction-specific RT primer (Pol6)	CGCTAGGGATCCTCTAGTCAGATNNNNNNNNNCAGGAAACAGCTATGAC	49	CMV3-f handle (20 nt) + Pol6 barcode (GAT) + 9-nt UMI + M13 rev binding (17 nt)
	3Lib-RT_Pol7		Fraction-specific RT primer (Pol7)	CGCTAGGGATCCTCTAGTCACAANNNNNNNNNCAGGAAACAGCTATGAC	49	CMV3-f handle (20 nt) + Pol7 barcode (CAA) + 9-nt UMI + M13 rev binding (17 nt)
	3Lib-RT_Pol8		Fraction-specific RT primer (Pol8)	CGCTAGGGATCCTCTAGTCATACNNNNNNNNNCAGGAAACAGCTATGAC	49	CMV3-f handle (20 nt) + Pol8 barcode (TAC) + 9-nt UMI + M13 rev binding (17 nt)
1st Round PCR	EGFP3-f	Common	Target-specific primer (5' Lib Fwd / 3' Lib Rev)	GGACGAGCTGTACAAGTAAA	20	EGFP-specific primer sequence
	CMV3-f		Target-specific primer (3' Lib Fwd / 5' Lib Rev)	CGCTAGGGATCCTCTAGTCA	20	CMV-specific primer sequence
2nd Round PCR	P5_0N_CMV3f	5' UTR Library	Forward adapter primer (0N spacer)	TCGTCGGCAGCGTCAGATGTGTATAAGAGACAGCGCTAGGGATCCTCTAGTCA	53	Nextera P5 adapter (33 nt) + CMV3-f (20 nt)
	P7_0N_EGFP3f		Reverse adapter primer (0N spacer)	GTCTCGTGGGCTCGGAGATGTGTATAAGAGACAGGGACGAGCTGTACAAGTAAA	54	Nextera P7 adapter (34 nt) + EGFP3-f (20 nt)
	P5_0N_EGFP3f	3' UTR Library	Forward adapter primer (0N spacer)	TCGTCGGCAGCGTCAGATGTGTATAAGAGACAGGGACGAGCTGTACAAGTAAA	53	Nextera P5 adapter (33 nt) + EGFP3-f (20 nt)
	P7_0N_CMV3f		Reverse adapter primer (0N spacer)	GTCTCGTGGGCTCGGAGATGTGTATAAGAGACAGCGCTAGGGATCCTCTAGTCA	54	Nextera P7 adapter (34 nt) + CMV3-f (20 nt)
