## Supplemental Table S5 for "Massively Parallel Polyribosome Profiling Reveals Translation Defects of Human Disease-Relevant UTR Mutations"

Group	GeneSymbol	Chromosome	Start	Stop	UTR_Group	Strand	Type	ReferenceAllele	AlternateAllele	ClinicalSignificance	CS_level	Name	dbSNP	HGMD_ID	PhenotypeList	PhenotypeIDS	OtherIDs
G0062	SNRPB	chr20	2467304	2467305	3'UTR	-	single nucleotide variant	G	C	Pathogenic	1	NM_003091.3(SNRPB):c.155+302G>C	rs786201020		Cerebro-costo-mandibular syndrome	MedGen:C0265342,OMIM:117650,SNOMED CT:51780007	OMIM Allelic Variant:182282.0002
G0063	SNRPB	chr20	2467304	2467305	3'UTR	-	single nucleotide variant	G	T	Pathogenic	1	NM_003091.3(SNRPB):c.155+302G>T	rs786201020		Cerebro-costo-mandibular syndrome	MedGen:C0265342,OMIM:117650,SNOMED CT:51780007	OMIM Allelic Variant:182282.0003
G0112	APTX	chr9	32973653	32973654	3'UTR	-	single nucleotide variant	A	G	Pathogenic	1	NM_175073.2(APTX):c.875-2A>G	rs904293109		Adult onset ataxia with oculomotor apraxia	MedGen:C1859598,OMIM:208920	-
G0620	PEX19	chr1	160278888	160278889	3'UTR	-	single nucleotide variant	C	T	Uncertain significance	7	NM_002857.3(PEX19):c.*662C>T	rs773981843		Zellweger syndrome	MedGen:C0043459,OMIM:214100,Orphanet:ORPHA912,SNOMED CT:88469006	-
G0844	MEFV	chr16	3243066	3243067	3'UTR	-	single nucleotide variant	C	T	Uncertain significance	7	NM_000243.2(MEFV):c.*74C>T	rs11466050		Familial Mediterranean fever	MedGen:C0031069,OMIM:249100,Orphanet:ORPHA342,SNOMED CT:12579009	-
G1030	JAG1	chr20	10638273	10638274	3'UTR	-	single nucleotide variant	G	A	Uncertain significance	7	NM_000214.2(JAG1):c.*1224G>A	rs886056506		Arteriohepatic dysplasia;Isolated Nonsyndromic Congenital Heart Disease	MedGen:C0085280,Orphanet:ORPHA52,SNOMED CT:31742004;MedGen:CN239319	-
G1103	CUL3	chr2	224471295	224471299	3'UTR	-	deletion	CCTG	-	Uncertain significance	7	NM_003590.4(CUL3):c.*2946_*2949delCCTG	rs886055682		Pseudohypoaldosteronism, Type I, Dominant	MedGen:CN239441	-
G1110	COL4A4	chr2	227003863	227003864	3'UTR	-	single nucleotide variant	A	G	Uncertain significance	7	NM_000092.4(COL4A4):c.*3461A>G	rs886055705		Alport syndrome	MedGen:C1567741,Orphanet:ORPHA63	-
G1173	GFPT1	chr2	69320927	69320928	3'UTR	-	single nucleotide variant	G	C	Uncertain significance	7	NM_002056.3(GFPT1):c.*5261G>C	rs780713952		Congenital Myasthenic Syndrome, Recessive	MedGen:CN239337	-
G1361	PDE4D	chr5	58972739	58972740	3'UTR	-	single nucleotide variant	T	C	Uncertain significance	7	NM_001104631.1(PDE4D):c.*1924T>C	rs749539498		Acrodysostosis	MedGen:C0220659,Orphanet:ORPHA950,SNOMED CT:66758006	-
G1399	TPMT	chr6	18130153	18130154	3'UTR	-	single nucleotide variant	C	T	Uncertain significance	7	NM_000367.4(TPMT):c.*514C>T	rs532306797		Thiopurine methyltransferase deficiency	MedGen:C0342801,OMIM:610460,SNOMED CT:238012003	-
G1474	CYP11B1	chr8	142873163	142873164	3'UTR	-	single nucleotide variant	C	T	Uncertain significance	7	NM_000497.3(CYP11B1):c.*1209C>T	rs757505651		Congenital adrenal hyperplasia;Hyperaldosteronism, familial, type I	MedGen:C0001627,Orphanet:ORPHA418,SNOMED CT:237751000;MedGen:C1260386,OMIM:103900,Orphanet:ORPHA403	-
G1599	FUS	chr16	31191627	31191628	3'UTR	+	single nucleotide variant	C	A	Pathogenic	1	(C-A)_+190_to_termination_codon	N/A	CR121642	Amyotrophic lateral sclerosis
G1703	ATP6V0A2;TCTN2	chr12	123707757	123707758	3'UTR	+	single nucleotide variant	G	A	Conflicting interpretations of pathogenicity	2	NM_024809.4(TCTN2):c.*45G>A	rs142969969		Cutis laxa, recessive;Joubert syndrome;Meckel-Gruber syndrome	MedGen:C2931134;MedGen:C0431399,Orphanet:ORPHA475,SNOMED CT:253175003,SNOMED CT:716997004;MedGen:C0265215,Orphanet:ORPHA564,SNOMED CT:29076005	-
G1839	FKTN	chr9	105640088	105640089	3'UTR	+	single nucleotide variant	T	C	Conflicting interpretations of pathogenicity	2	NM_001079802.1(FKTN):c.*4825T>C	rs115155934		Dilated Cardiomyopathy, Recessive;Fukuyama congenital muscular dystrophy;not specified	MedGen:CN239222;MedGen:C0410174,OMIM:253800,Orphanet:ORPHA272,SNOMED CT:111502003;MedGen:CN169374	-
G2039	HLA-DQA1	chr6	32643017	32643018	3'UTR	+	single nucleotide variant	G	C	NYMU_HLA	4	NM_002122.3:c.*87G>C	rs1130126
G2040	HLA-DQA1	chr6	32643017	32643018	3'UTR	+	single nucleotide variant	G	T	NYMU_HLA	4	NM_002122.3:c.*87G>T	rs1130126
G2041	HLA-DQA1	chr6	32643063	32643064	3'UTR	+	single nucleotide variant	T	C	NYMU_HLA	4	NM_002122.3:c.*133T>C	rs1130139
G2107	HABP2	chr10	113588835	113588836	3'UTR	+	single nucleotide variant	C	T	Uncertain significance	7	NM_004132.4(HABP2):c.*467C>T	rs886046745		Factor VII Marburg I Variant Thrombophilia	MedGen:CN068943	-
G2112	ACADSB	chr10	123057941	123057942	3'UTR	+	single nucleotide variant	G	A	Uncertain significance	7	NM_001609.3(ACADSB):c.*4177G>A	rs886046806		Deficiency of 2-methylbutyryl-CoA dehydrogenase	MedGen:C1864912,OMIM:610006,Orphanet:ORPHA79157,SNOMED CT:444838008	-
G2334	KCNA1	chr12	4913457	4913458	3'UTR	+	single nucleotide variant	C	A	Uncertain significance	7	NM_000217.2(KCNA1):c.*592C>A	rs144000949		Episodic ataxia;Myokymia	Human Phenotype Ontology:HP:0002131,MedGen:C1720189,Orphanet:ORPHA211062;Human Phenotype Ontology:HP:0002411,MedGen:C0684219	-
G2400	ZMPSTE24	chr1	40293808	40293809	3'UTR	+	single nucleotide variant	T	C	Uncertain significance	7	NM_005857.4(ZMPSTE24):c.*1140T>C	rs1057515452		Lethal tight skin contracture syndrome;Mandibuloacral dysplasia	MedGen:C0406585,OMIM:275210,Orphanet:ORPHA1662,SNOMED CT:400128006;MedGen:CN118835	-
G2638	DSG2	chr18	31548192	31548193	3'UTR	+	single nucleotide variant	G	A	Uncertain significance	7	NM_001943.4(DSG2):c.*1450G>A	rs886053734		Cardiomyopathy, ARVC;Dilated Cardiomyopathy, Dominant	MedGen:CN239181;MedGen:CN239310	-
G2694	MMP9	chr20	46016556	46016557	3'UTR	+	single nucleotide variant	C	T	Uncertain significance	7	NM_004994.2(MMP9):c.*189C>T	rs886056716		Metaphyseal anadysplasia	MedGen:C0432226,Orphanet:ORPHA1040	-
G2861	ACVR2B	chr3	38485222	38485223	3'UTR	+	single nucleotide variant	G	C	Uncertain significance	7	NM_001106.3(ACVR2B):c.*1891G>C	rs541955988		Heterotaxy syndrome	MedGen:C3178805	-
G3095	MCM4	chr8	47976902	47976903	3'UTR	+	single nucleotide variant	A	G	Uncertain significance	7	NM_005914.3(MCM4):c.*125A>G	rs886062979		Natural killer cell and glucocorticoid deficiency with DNA repair defect	Gene:780917,MedGen:C1864947,OMIM:609981,Orphanet:ORPHA75391	-
G3147	TMC1	chr9	72835987	72835988	3'UTR	+	single nucleotide variant	G	A	not provided	7	NM_138691.2(TMC1):c.*15G>A	rs727503489		not specified	MedGen:CN169374	-
G3219	IRF6	chr1	209806021	209806022	5'UTR	-	single nucleotide variant	G	A	Pathogenic	1	(G-A)_-4609_to_initiation_codon	N/A	CR092369	Van der Woude syndrome
G3320	DMD	chrX	33211365	33211366	5'UTR	-	single nucleotide variant	T	A	Pathogenic	1	(T-A)_-54_to_initiation_codon	N/A	CR098896	Muscular dystrophy, Duchenne
G3387	NF1	chr17	31095370	31095371	5'UTR	-	deletion	A	-	Likely pathogenic	2	NM_001042492.2(NF1):c.60+2delT	rs1131691101		Hereditary cancer-predisposing syndrome	MedGen:C0027672,SNOMED CT:699346009	-
G3543	AKT1	chr14	104793396	104793397	5'UTR	-	single nucleotide variant	G	T	Functional polymorphism	5	(G-T)_-754_to_initiation_codon	rs1130214	CR108282	Altered transcriptional activity
G3573	CYP2E1	chr10	133526340	133526341	5'UTR	-	single nucleotide variant	G	A	-	7	NM_000773.3(CYP2E1):c.-1055C>T	rs2031920		CYP2E1*5B ALLELE	na	OMIM Allelic Variant:124040.0001
G3647	CD3D	chr11	118342734	118342735	5'UTR	-	single nucleotide variant	G	T	Uncertain significance	7	NM_000732.4(CD3D):c.-128G>T	rs200171722		Severe Combined Immune Deficiency	MedGen:CN239264	-
G3935	MUTYH	chr1	45340353	45340354	5'UTR	-	single nucleotide variant	C	A	Uncertain significance	7	NM_001048171.1(MUTYH):c.-100C>A	rs533908646		MYH-associated polyposis	MedGen:C1837991,OMIM:608456,Orphanet:ORPHA247798	-
G4119	TP53	chr17	7675239	7675240	5'UTR	-	single nucleotide variant	A	T	Uncertain significance	7	NM_000546.5(TP53):c.376-4A>T	N/A		Hereditary cancer-predisposing syndrome	MedGen:C0027672,SNOMED CT:699346009	-
G4427	TERC	chr3	169764698	169764699	5'UTR	-	single nucleotide variant	G	T	Uncertain significance	7	NR_001566.1(TERC):n.362G>T	N/A		Dyskeratosis congenita autosomal dominant	MedGen:C1851970,OMIM:127550	-
G4928	FTL	chr19	48965346	48965347	5'UTR	+	single nucleotide variant	C	T	Pathogenic	1	NM_000146.3(FTL):c.-161C>T	rs398124636		Hyperferritinemia cataract syndrome	MedGen:C1833213,OMIM:600886,Orphanet:ORPHA163	OMIM Allelic Variant:134790.0007
G5004	TFAM	chr10	58385456	58385457	5'UTR	+	single nucleotide variant	C	A	Likely pathogenic	2	(C-A)_-91_to_initiation_codon	rs138971800	CR087626	Cardiac hypertrophy
G5134	ANK2	chr4	113049689	113049690	5'UTR	+	single nucleotide variant	G	T	Conflicting interpretations of pathogenicity	2	NM_001148.4(ANK2):c.-39G>T	rs372870729		Long QT syndrome;not specified	MeSH:D008133,MedGen:C0023976,SNOMED CT:9651007;MedGen:CN169374	-
G5246	CCR5	chr3	46370951	46370952	5'UTR	+	single nucleotide variant	G	A	Functional polymorphism	5	(G-A)_-1951_to_initiation_codon	N/A	CR084787	Low translational efficiency
G5598	LGI1	chr10	93757840	93757841	5'UTR	+	single nucleotide variant	C	T	Uncertain significance	7	NM_005097.3(LGI1):c.-304C>T	rs886047484		Epilepsy, lateral temporal lobe, autosomal dominant	MedGen:C1838062,OMIM:600512	-
G5788	TNNT3	chr11	1919758	1919759	5'UTR	+	single nucleotide variant	G	T	Uncertain significance	7	NM_006757.3(TNNT3):c.-22G>T	rs879755445		Arthrogryposis multiplex congenita;Arthrogryposis multiplex congenita distal	MedGen:C2931264,Orphanet:ORPHA1037;na	-
G6046	FZD4	chr11	86950469	86950470	5'UTR	+	single nucleotide variant	G	A	Uncertain significance	7	NM_012193.3(FZD4):c.*672C>T	rs886048730		Familial exudative vitreoretinopathy	MeSH:C580083,MedGen:C0339539,Orphanet:ORPHA891	-
G6169	FGD4	chr12	32502213	32502214	5'UTR	+	single nucleotide variant	G	A	Uncertain significance	7	NM_139241.3(FGD4):c.-370G>A	rs184708096		Charcot-Marie-Tooth, Type 4	MedGen:CN239178	-
G6355	RFXAP	chr13	36819256	36819257	5'UTR	+	single nucleotide variant	T	G	Uncertain significance	7	NM_000538.3(RFXAP):c.-101T>G	rs566055344		Bare lymphocyte syndrome 2	MedGen:C2931418,OMIM:209920	-
G6450	NUBPL	chr14	31859706	31859707	5'UTR	+	single nucleotide variant	G	A	Uncertain significance	7	NM_025152.2(NUBPL):c.*527G>A	rs560274677		Mitochondrial complex I deficiency	MedGen:C1838979,OMIM:252010	-
