## Supplemental Table S6 for "Massively Parallel Polyribosome Profiling Reveals Translation Defects of Human Disease-Relevant UTR Mutations"

### Sheet: U5
Coefficient	Effect_size	odds_ratio	Effect
(Intercept)	-2.61575	0.0731131	Negative
RBP_s60_mut	0.540388	1.71667	Positive
RBP_1161_ref	0.362627	1.4371	Positive
kmer_CAT_diff	0.349384	1.41819	Positive
freeEnergy_diff	0.283955	1.32837	Positive
kmer_AA_diff	0.201111	1.22276	Positive
RBP_s69_ref	0.178833	1.19582	Positive
RBP_s69_mut	0.177906	1.19471	Positive
kmer_GAG_diff	-0.0865395	0.917099	Negative
RBP_1161_mut	0.0835232	1.08711	Positive
RBP_366_ref	0.0752837	1.07819	Positive
GCcontent_diff	-0.0674568	0.934768	Negative
kmer_GAA_diff	0.0251533	1.02547	Positive

### Sheet: U3
Coefficient	Effect_size	odds_ratio	Effect
(Intercept)	-2.46703	0.0848364	Negative
RBP_M175_0_6_mut	0.44794	1.56508	Positive
kmer_GAA_diff	0.437933	1.5495	Positive
RBP_517_ref	0.375448	1.45564	Positive
RBP_1157_diff	0.252978	1.28785	Positive
RBP_333_diff	0.252671	1.28746	Positive
kmer_TCC_diff	0.213722	1.23828	Positive
RBP_1384_ref	0.187324	1.20602	Positive
RBP_1384_mut	0.129331	1.13807	Positive
kmer_CTG_ref	0.115905	1.12289	Positive
RBP_165_ref	0.0927806	1.09722	Positive
kmer_CT_ref	0.0926206	1.09705	Positive
kmer_GGG_diff	-0.0867338	0.916921	Negative
RBP_849_mut	0.0780757	1.0812	Positive
RBP_391_mut	0.0765967	1.07961	Positive
RBP_M227_0_6_ref	0.0532918	1.05474	Positive
RBP_439_ref	0.0193852	1.01957	Positive
RBP_439_mut	0.0191661	1.01935	Positive
RBP_1394_ref	0.0166011	1.01674	Positive
