## Supplemental Table S7 for "Massively Parallel Polyribosome Profiling Reveals Translation Defects of Human Disease-Relevant UTR Mutations"

motif	class	name	type	UTR	fisherPval	fisherOdds	changeWsig	changeWnonsig	NchangeWsig	NchangeWnonsig
GTTTG	AU-Rich Element			5'UTR	0.009424084	Inf	2	0	17	172
UUCUUCU	miRNA	miR-4659a-3p/4659b-3p	7mer-m8	5'UTR	0.009424084	Inf	2	0	17	172
UCGGGCC	miRNA	miR-3181	7mer-m8	3'UTR	0.011187251	Inf	2	0	25	224
CAGGCAA	miRNA	miR-4742-5p	7mer-m8	3'UTR	0.031315317	17.41072072	2	1	25	223
AAAGUUA	miRNA	miR-548at-5p	7mer-m8	3'UTR	0.011187251	Inf	2	0	25	224
CCGA	Kmer			3'UTR	0.000503006	37.57346974	4	1	23	223
TGCC	Kmer			3'UTR	0.003016035	12.54358302	4	3	23	221
AGGG	Kmer			3'UTR	0.004166776	27.07806705	3	1	24	223
CTTTTA	Kmer			3'UTR	0.004166776	27.07806705	3	1	24	223
CGA	Kmer			3'UTR	0.005582893	9.396755742	4	4	23	220
AGAAGAA	Kmer			5'UTR	0.000847669	Inf	3	0	16	172
TCAG	Kmer			5'UTR	0.00317425	30.71375497	3	1	16	171
C	Kmer			5'UTR	0.006931747	0.222903806	4	94	15	78
AGAAG	Kmer			5'UTR	0.009424084	Inf	2	0	17	172
GTTTG	Kmer			5'UTR	0.009424084	Inf	2	0	17	172
AGAAGA	Kmer			5'UTR	0.009424084	Inf	2	0	17	172
GACATC	Kmer			5'UTR	0.009424084	Inf	2	0	17	172
GCAGAC	Kmer			5'UTR	0.009424084	Inf	2	0	17	172
GTTTGA	Kmer			5'UTR	0.009424084	Inf	2	0	17	172
TTTTGT	Kmer			5'UTR	0.009424084	Inf	2	0	17	172
