## Supplemental Table S8 for "Massively Parallel Polyribosome Profiling Reveals Translation Defects of Human Disease-Relevant UTR Mutations"

### Sheet: 工作表1
Gene	5'UTR sequence	uATG	FF/RL Exp1	FF/RL Exp2	FF/RL mean
IRF6	ACCTGCAGTCCCTACTTGGGTAGAGCCAGGCGCCCCTTGGCTAAGACGTCGAGGAGCGTGGTAGCGACGGGTGATCTTCGCTGCGGACTTGGTTCGGAGGGACGTCCGCTTCTGG	0	410.109	392.332	401.22
DMD	TTAAAGCTGCTGAAGTTTGTTGGTTTCTCATTGTTTTTAAGCCTACTGGAGCAATAAAGTTTGAAGAACTTTTACCAGGTTTTTTTTATCGCTGCCTTGATATACACTTTTCAAA	0	39.5169	36.7658	38.1414
NF1	ACCTACTCTGTCCCCACCCCCACTCCGCTCCCACCTCCCGCCCGCCACGGGCCGGTTACCTGCTCGTCGAAGCGGCTGACCACGGCCTGGACCCATTCCACCGGCCTGTGCGCGG	0	131.992	124.554	128.273
FTL	GCAGTTCGGCGGTCCCGCGGGTCTGTCTCTTGCTTCAACAGTGTTTGGACGGAACAGATCCGGGGACTCTCTTCCAGCCTCCGACCGCCCTCCGATTTCCTCTCCGCTTGCAACC	0	534.348	520.54	527.444
RFXAP	CGCGCAGGCTGCGGTCGCGCAGGCGCAGTCGGGGCGCCTTCCCGGTATAGGCGCCTTTTACCCCAGCGTGTCCTGAGTCTTTGGTTCGCGAAGTGCCGTTAGGCCAAGCAGGTGC	0	331.764	373.022	352.393
MUTYH	AGGAGCAGTCCTCTGAAGCTTGAGGAGCCTCTAGAACTATGAGCCCGAGGCCTTCCCCTCTCCCAGAGCGCAGAGGCTTTGAAGGCTACCTCTGGGAAGCCGCTCACCGTCGGAA	1	120.128	113.737	116.932
TP53	GTTGCTTTATCTGTTCACTTGTGCCCTGACTTTCAACTCTGTCTCCTTCCTCTTCCTACAGTACTCCCCTGCCCTCAACAAGATGTTTTGCCAACTGGCCAAGACCTGCCCTGTG	1	15.2095	14.6443	14.9269
LGI1	GAAAGCAGAAAGCTGTTTATTTTCTGTGACATCACTTCACTTTGCCTTCGAAGGCTGGTCTGTGCTCAGTGTTTTCGTGGTGATGCAAGTCGGCTCTCTCCTCCAGCAGTTGGAT	1	70.9082	77.3887	74.1485
